# Genomic analysis of the probiotic candidate *Bifidobacterium bifidum* strain 900791 in the context of the *B. bifidum* pangenome

**DOI:** 10.1101/2025.11.10.687612

**Authors:** Juan P. Cárdenas, Boris Vidal-Veuthey, Kevin Meza, Daniel E. Almonacid, Anastasia Gutkevich

## Abstract

**Background:** *Bifidobacterium bifidum* is a key commensal bacterium in the human gut microbiota with recognized probiotic properties and health benefits. An underinvestigated strain called 900791, isolated from meconium of a Siberian infant and with a validated role in lactose tolerance, requires more understanding of the genomic basis of its potential probiotic functionality.

**Methods:** We performed whole genome sequencing of strain 900791 using hybrid sequencing (Illumina NextSeq and Nanopore). The genome was functionally annotated and compared against 228 *B. bifidum* genomes to elucidate probiotic determinants and evolutionary relationships. Antibiotic resistance profiling was conducted using three independent approaches, carbohydrate-active enzymes (CAZymes) were characterized using dbCAN analysis; additionally different markers for desired phenotypes in probiotics (such as adherence to epithelial cells, resistance to low pH, bile salts and oxidative stress, and the ability to produce bacteriocins) were also investigated.

**Results:** The complete genome comprises 2.28 Mb with 62.43% G+C content, encoding 1,852 ORFs, 53 tRNAs, and three complete 16S rRNA genes. Phylogenomic analysis revealed 900791 belongs to a distinct clonal subgroup of nine closely related strains sharing almost identical allelic similarity (observed via cgMLST). The pangenome analysis of 229 *B. bifidum* genomes showed an open structure with 4,679 orthogroups, including 1,212 core families.The strain 900791 harbors extensive CAZymes from families GH2, GH20, GH33, and GH84 associated with mucin and human milk oligosaccharide degradation, plus GH2 and GH42 families for lactose metabolism. Safety assessment revealed only intrinsic resistance to mupirocin and rifampicin, with no acquired resistance markers or virulence factors. The strain possesses multiple stress tolerance systems including acid resistance (F₀F₁-ATPase), bile salt resistance (MFS transporters, BSH hydrolase), and oxidative stress response mechanisms. Predicted probiotic features include adhesion proteins (FimA/FimB, FimM), bacteriocin production capabilities, and comprehensive stress response systems.

**Conclusion:** *B. bifidum* 900791 harbors markers for significant probiotic potential with genetic features optimized for gut colonization, host interaction, and antimicrobial competition. This genomic characterization provides a framework for understanding *B. bifidum* diversity and supports *B. bifidum* strain 900791-specific probiotic applications, particularly given its demonstrated efficacy in improving lactose tolerance in human subjects.
