## Supplementary Table 2 for "Genomic analysis of the probiotic candidate *Bifidobacterium bifidum* strain 900791 in the context of the *B. bifidum* pangenome"

### Sheet: Supplementary_Table_02
Orthogroup	EGGNOG mapper asignation	EGGNOG description	EGGNOG category letter	PFAM domains (code; Evalue)	Commentary
OG0002417	2E37I	-	-	-	ORFan
OG0002418	2BCET	-	-	-	ORFan
OG0002419	2B5R3	-	-	HTH_26 (PF13443.12; 1.4e-09)	Putative DNA-binding protein
OG0002420	2B5PP	-	-	HTH_3 (PF01381.28; 1.7e-09)	Putative DNA-binding protein
OG0002421	2CH17	-	-	-	ORFan
OG0002422	2AIFE	-	-	-	ORFan
OG0002423	2BP99	-	-	-	ORFan
OG0002424	28JKN	-	-	MvaI_BcnI (PF15515.12; 8.2e-32)	Putative endonuclease
OG0002425	2E820	-	-	CTD10 (PF20275.3; 4.3e-30)	Possible gene involved in an ABC transporter system
OG0002426	COG5293	Uncharacterized conserved protein YydD, contains DUF2326 domain (YydB)	S	AAA_23 (PF13476.12; 3.1e-08) CTD10 (PF20275.3; 3.9e-17) DUF2326 (PF10088.15; 4.2e-35)	Possible gene involved in an ABC transporter system
OG0002427	-	-	-	-	ORFan
OG0002428	2DP2K	-	-	DZR (PF12773.13; 3.9e-07) Zn_Ribbon_1 (PF13240.11; 6.7e-10)	Protein with a Double zinc ribbon domain of unknown function
OG0002429	COG3326	Uncharacterized membrane protein YsdA, DUF1294 family (YsdA)	S	-	ORFan
OG0002430	COG3689	Uncharacterized membrane protein YcgQ, UPF0703/DUF1980 family (YcgQ)	S	-	ORFan
OG0002431	2AYK3	-	-	56B_RHH (PF21432.3; 3e-07) CopG_antitoxin (PF12441.14; 8.5e-09)	Possible member of a type II toxin-antitoxin system
OG0002432	COG1131	ABC-type multidrug transport system, ATPase component (CcmA)	V	ABC_tran (PF00005.33; 5.8e-31)	Possible gene involved in an ABC transporter system
OG0002433	COG4403	Lantibiotic modifying enzyme (LcnDR2)	V	LANC_like (PF05147.19; 2.8e-25)	Putative lanthionine synthetase
OG0002434	2F10A	-	-	-	ORFan
OG0002435	2EXFX	-	-	-	ORFan
OG0002436	COG1131	ABC-type multidrug transport system, ATPase component (CcmA)	V	ABC_tran (PF00005.33; 1.4e-27)	Possible gene involved in an ABC transporter system
OG0002438	-	-	-	-	ORFan
OG0002439	arCOG12631	-	-	bPH_1 (PF08000.17; 1.3e-34)	Protein containing a PH-like domain of unknown function
OG0002440	-	-	-	-	ORFan
